# Realisation of a key step in the evolution of C_4_ photosynthesis in rice by genome editing

**DOI:** 10.1101/2024.05.21.595093

**Authors:** Jay Jethva, Florian Hahn, Rita Giuliani, Niels Peeters, Asaph Cousins, Steven Kelly

## Abstract

C_4_ photosynthesis is a repeatedly evolved adaptation to photosynthesis that functions to reduce energy loss from photorespiration. The recurrent evolution of this adaptation is achieved through changes in the expression and localisation of several enzymes and transporters that are conventionally used in non-photosynthetic metabolism. These alterations result in the establishment of a biochemical CO_2_ pump that increases the concentration of CO_2_ around rubisco in a cellular environment where rubisco is protected from oxygen thus preventing the occurrence of photorespiration. A key step in the evolution of C_4_ photosynthesis is the change in subcellular localisation of carbonic anhydrase (CA) activity from the mesophyll cell chloroplast to the cytosol, where it catalyzes the first biochemical step of the C_4_ pathway. Here, we achieve this key step in C_4_ evolution in the C_3_ plant *Oryza sativa* (rice) using genome editing. We show that editing the chloroplast transit peptide of the primary CA isoform in the leaf results in relocalisation of leaf CA activity from the chloroplast to the cytosol. Through analysis of fluorescence induction kinetics in these CA relocalisation lines we uncover a role a new role for chloroplast CA in photosynthetic induction. We also reveal that relocalisation of CA activity to the cytosol causes no detectable perturbation to plant growth or leaf-level CO_2_ assimilation. Collectively, this work uncovers a novel role for chloroplast CA in C_3_ plants, and demonstrates that it is possible to achieve a key step in the evolution of C_4_ photosynthesis by genome editing.

**Significance statement:** C_4_ photosynthesis is a highly efficient adaptation to photosynthesis that fuels the world’s most productive crop plants. It evolved from conventional C_3_ photosynthesis through a series of changes in leaf biochemistry and anatomy. Here we achieve a key evolutionary step on the path to C_4_ photosynthesis in rice using genome editing. Specifically, we alter the primary location of carbonic anhydrase activity in the rice leaf from the chloroplast to the cytosol. In doing so, we uncover a novel role for carbonic anhydrase in facilitating the rapid induction kinetics of photosystem II, and initiate a new era of C_4_ engineering using precision breeding techniques.
