## Supplemental File 4 for "Realisation of a key step in the evolution of C_4_ photosynthesis in rice by genome editing"

### Sheet: Sheet1
CA Type	O. sativa	O. sativa Kitaake	FS1_1	FS1_2	FS1_3	FS4_1	FS4_2	FS4_3	KO1_1	KO1_2	KO1_3	KO4_1	KO4_2	KO4_3	WT1	WT2	WT3	padj differntially expressed between CA lines and WT
Alpha	LOC_Os04g33660.2	OsKitaake04g120500	28.441	46.1912	38.9029	25.5738	25.5988	24.0529	53.219	48.2337	31.9948	57.616	35.5839	39.2599	44.5797	42.5691	57.2602	0.100495
Alpha	LOC_Os02g33030.1	OsKitaake02g195200	6.2573	14.8805	18.5284	5.12948	5.98276	18.8194	12.3618	12.9545	9.0274	8.73268	11.836	8.73278	15.6957	14.896	17.2529	0.964913
Alpha	LOC_Os06g40770.1	OsKitaake06g211400	0	0	0	0	0	0	0	0	0	0	0	0	0	0	0	NA
Alpha	LOC_Os08g32750.1	OsKitaake08g156600	0	0	0	0	0	0	0	0	0	0	0.112755	0	0	0	0	NA
Alpha	LOC_Os08g32780.1	OsKitaake08g156700	0	0	0	0	0	0	0	0	0	0	0	0	0	0	0	NA
Alpha	LOC_Os08g32840.1	OsKitaake08g156800	0	0	0	0	0	0	0	0	0	0	0	0	0	0	0	NA
Alpha	LOC_Os08g36630.1	OsKitaake08g183100	0	0.245242	0	0	0.842265	0	0.389841	0.145375	0.743527	0.231977	0.081631	0.287097	0	0.416733	0.41433	NA
Alpha	LOC_Os08g36680.1	OsKitaake08g183200	1.03434	1.45925	2.89139	1.6792	0.216399	0.891777	3.2888	0.515036	1.03631	1.46053	0.397128	1.28683	0.633239	0.810131	0.73306	0.984278
Alpha	LOC_Os09g28150.1	OsKitaake09g124500	0	0.066343	0	0	0.16492	0.096731	0.140409	0.117948	0	0	0.174723	0.051665	0	0.11229	0.05592	NA
Alpha	LOC_Os11g05510.1	OsKitaake11g035500	0	0	0	0	0	0	0	0	0	0	0	0	0	0	0	NA
Alpha	LOC_Os12g05730.1	OsKitaake12g040400	0	0	0	0	0	0.518505	0	0	0	0	0	0.091255	0	0	0.098772	NA
Beta	LOC_Os01g45274	OsKitaake01g256600	1006.81	1300.77	1449.98	794.057	897.102	1133.75	755.356	1292.5	643.198	874.459	633.533	713.759	3049.58	2698.99	4445.03	4.71616e-08
Beta	LOC_Os09g28910	OsKitaake09g130100	36.6068	75.238	79.2809	52.3033	55.2541	56.1287	37.9684	65.8216	103.916	43.4935	87.2218	35.5164	43.0003	43.3884	56.92	0.76363
Gamma	LOC_Os01g18070.1	OsKitaake01g129000	32.0418	44.0646	35.4523	34.5303	36.0581	30.5869	33.6269	45.8055	38.9069	36.8038	34.8446	30.2357	31.5766	31.826	32.0611	0.87592
Gamma	LOC_Os12g07220.1	OsKitaake12g050700	18.4282	26.9374	32.1097	21.6315	16.4314	28.4331	29.7737	23.2914	27.5459	21.6699	27.752	23.4363	18.6151	20.7847	18.0471	0.5925
Gamma	LOC_Os07g44840.1	OsKitaake07g248500	1.44817	2.65581	2.44081	1.07577	2.71809	1.53282	2.91291	1.40545	5.15739	1.43479	1.88768	2.51443	2.48903	2.09121	0.800374	0.901724
Gamma-Like	LOC_Os02g30460.1	OsKitaake02g182500	24.1771	25.6243	26.0372	19.809	24.8827	19.4876	21.4333	21.2675	24.2886	21.429	21.3653	19.8029	22.694	22.1649	15.7653	0.943545
